# A dual function of TMEM70 in OXPHOS: assembly of complexes I and V

**DOI:** 10.1101/697185

**Authors:** Laura Sánchez-Caballero, Dei M. Elurbe, Fabian Baertling, Sergio Guerrero-Castillo, Mariel van den Brand, Joeri van Strien, Teunis J. P. van Dam, Richard Rodenburg, Ulrich Brandt, Martijn A. Huynen, Leo G.J. Nijtmans

## Abstract

Protein complexes from the oxidative phosphorylation (OXPHOS) system are assembled with the help of proteins called assembly factors. We here delineate the function of the inner mitochondrial membrane protein TMEM70, in which mutations have been linked to OXPHOS deficiencies, using a combination of BioID, complexome profiling and coevolution analyses. TMEM70 interacts with complex I and V and for both complexes the loss of TMEM70 results in the accumulation of an assembly intermediate followed by a reduction of the next assembly intermediate in the pathway. This indicates that TMEM70 has a role in the stability of membrane-bound subassemblies or in the membrane recruitment of subunits into the forming complex. Independent evidence for a role of TMEM70 in OXPHOS assembly comes from evolutionary analyses. The TMEM70/TMEM186/TMEM223 protein family, of which we show that TMEM186 and TMEM223 are mitochondrial in human as well, only occurs in species with OXPHOS complexes. Our results validate the use of combining complexomics with BioID and evolutionary analyses in elucidating congenital defects in protein complex assembly.
