## Supplemental Table 2 for "A dual function of TMEM70 in OXPHOS: assembly of complexes I and V"

Symbol	ensemblID	Description	qval	foundInMitoCarta
NME4	ENSG00000103202	NME/NM23 nucleoside diphosphate kinase 4	0.0180298809988448	TRUE
TIMM44	ENSG00000104980	translocase of inner mitochondrial membrane 44	0.00275326624918503	TRUE
NDUFB3	ENSG00000119013	NADH:ubiquinone oxidoreductase subunit B3	0.037521017578958	TRUE
HIST1H2BL	ENSG00000185130	histone cluster 1 H2B family member l	0.0379093106732108	FALSE
ABCB7	ENSG00000131269	ATP binding cassette subfamily B member 7	0.0156908476972132	TRUE
NDUFS7	ENSG00000115286	NADH:ubiquinone oxidoreductase core subunit S7	0.0180298809988448	TRUE
NDUFS6	ENSG00000145494	NADH:ubiquinone oxidoreductase subunit S6	0.00190274266331585	TRUE
NDUFS3	ENSG00000213619	NADH:ubiquinone oxidoreductase core subunit S3	0.0333580666615445	TRUE
SCO1	ENSG00000133028	SCO1, cytochrome c oxidase assembly protein	0.00347243918689681	TRUE
ATP5PD	ENSG00000167863	ATP synthase peripheral stalk subunit d	0.047165041088164	TRUE
CLPX	ENSG00000166855	caseinolytic mitochondrial matrix peptidase chaperone subunit	0.0180298809988448	TRUE
LETM1	ENSG00000168924	leucine zipper and EF-hand containing transmembrane protein 1	0.00275326624918503	TRUE
SLC25A5	ENSG00000005022	solute carrier family 25 member 5	0.00272234144225511	TRUE
ATP5F1B	ENSG00000110955	ATP synthase F1 subunit beta	0.00275326624918503	TRUE
S100A9	ENSG00000163220	S100 calcium binding protein A9	0.0252673796791444	FALSE
NPM1	ENSG00000181163	nucleophosmin 1	0.0180298809988448	FALSE
HSP90AB1	ENSG00000096384	heat shock protein 90 alpha family class B member 1	0.0126454860018874	FALSE
CYC1	ENSG00000179091	cytochrome c1	0.0180298809988448	TRUE
DLD	ENSG00000091140	dihydrolipoamide dehydrogenase	0.0058256971758148	TRUE
HSPA1A	ENSG00000204389	heat shock protein family A (Hsp70) member 1A	0.0190756667945526	FALSE
COX5B	ENSG00000135940	cytochrome c oxidase subunit 5B	0.00224865104323769	TRUE
HSPD1	ENSG00000144381	heat shock protein family D (Hsp60) member 1	0.00275326624918503	TRUE
DBT	ENSG00000137992	dihydrolipoamide branched chain transacylase E2	0.00275326624918503	TRUE
SLC25A4	ENSG00000151729	solute carrier family 25 member 4	0.00347243918689681	TRUE
SLC25A6	ENSG00000169100	solute carrier family 25 member 6	0.0146685074044395	TRUE
CKB	ENSG00000166165	creatine kinase B	0.037521017578958	FALSE
COX4I1	ENSG00000131143	cytochrome c oxidase subunit 4I1	0.00190274266331585	TRUE
UQCRB	ENSG00000156467	ubiquinol-cytochrome c reductase binding protein	0.0180298809988448	TRUE
FLNA	ENSG00000196924	filamin A	0.00275326624918503	FALSE
UQCRC2	ENSG00000140740	ubiquinol-cytochrome c reductase core protein 2	0.0180298809988448	TRUE
FECH	ENSG00000066926	ferrochelatase	0.00190274266331585	TRUE
SFPQ	ENSG00000116560	splicing factor proline and glutamine rich	0.0180298809988448	FALSE
ATP5F1A	ENSG00000152234	ATP synthase F1 subunit alpha	0.00275326624918503	TRUE
RPL13	ENSG00000167526	ribosomal protein L13	0.0333580666615445	FALSE
AK4	ENSG00000162433	adenylate kinase 4	0.00190274266331585	TRUE
PRDX3	ENSG00000165672	peroxiredoxin 3	0.00868617065768363	TRUE
PPIF	ENSG00000108179	peptidylprolyl isomerase F	0.00190274266331585	TRUE
SDHA	ENSG00000073578	succinate dehydrogenase complex flavoprotein subunit A	0.00190274266331585	TRUE
CASP14	ENSG00000105141	caspase 14	0.0245639088013176	FALSE
SHMT2	ENSG00000182199	serine hydroxymethyltransferase 2	0.00190274266331585	TRUE
HSPA9	ENSG00000113013	heat shock protein family A (Hsp70) member 9	0.00275326624918503	TRUE
MDH2	ENSG00000146701	malate dehydrogenase 2	0.00224865104323769	TRUE
TMPO	ENSG00000120802	thymopoietin	0.00190274266331585	FALSE
MTIF2	ENSG00000085760	mitochondrial translational initiation factor 2	0.037521017578958	TRUE
TUFM	ENSG00000178952	Tu translation elongation factor, mitochondrial	0.00551020085723536	TRUE
ACADVL	ENSG00000072778	acyl-CoA dehydrogenase very long chain	0.00275326624918503	TRUE
EMD	ENSG00000102119	emerin	0.037521017578958	FALSE
CCT8	ENSG00000156261	chaperonin containing TCP1 subunit 8	0.00275326624918503	FALSE
NDUFV3	ENSG00000160194	NADH:ubiquinone oxidoreductase subunit V3	0.00254349473160642	TRUE
PAM16	ENSG00000217930	presequence translocase associated motor 16	0.00272234144225511	TRUE
RPS3A	ENSG00000145425	ribosomal protein S3A	0.047165041088164	FALSE
RPL15	ENSG00000174748	ribosomal protein L15	0.0422673623983903	FALSE
HSPE1	ENSG00000115541	heat shock protein family E (Hsp10) member 1	0.00190274266331585	TRUE
HNRNPK	ENSG00000165119	heterogeneous nuclear ribonucleoprotein K	0.0180298809988448	FALSE
HIST4H4	ENSG00000197837	histone cluster 4 H4	0.006592923595341	FALSE
MRPS22	ENSG00000175110	mitochondrial ribosomal protein S22	0.037521017578958	TRUE
MRPS36	ENSG00000134056	mitochondrial ribosomal protein S36	0.00347243918689681	TRUE
SSBP1	ENSG00000106028	single stranded DNA binding protein 1	0.00190274266331585	TRUE
PRDX1	ENSG00000117450	peroxiredoxin 1	0.00461837627613029	FALSE
RPL18	ENSG00000063177	ribosomal protein L18	0.035710606056455	FALSE
C1QBP	ENSG00000108561	complement C1q binding protein	0.00190274266331585	TRUE
DSC1	ENSG00000134765	desmocollin 1	0.0252673796791444	FALSE
GRSF1	ENSG00000132463	G-rich RNA sequence binding factor 1	0.00652257027211774	TRUE
TRAP1	ENSG00000126602	TNF receptor associated protein 1	0.00224865104323769	TRUE
NNT	ENSG00000112992	nicotinamide nucleotide transhydrogenase	0.00254349473160642	TRUE
OXA1L	ENSG00000155463	OXA1L, mitochondrial inner membrane protein	0.00254349473160642	TRUE
CDSN	ENSG00000204539	corneodesmosin	0.0288513808906113	FALSE
NDUFA9	ENSG00000139180	NADH:ubiquinone oxidoreductase subunit A9	0.00224865104323769	TRUE
TIMM50	ENSG00000105197	translocase of inner mitochondrial membrane 50	0.00868617065768363	TRUE
THEM4	ENSG00000159445	thioesterase superfamily member 4	0.0180298809988448	TRUE
IBA57	ENSG00000181873	IBA57, iron-sulfur cluster assembly	0.00190274266331585	TRUE
NDUFAF5	ENSG00000101247	NADH:ubiquinone oxidoreductase complex assembly factor 5	0.037521017578958	TRUE
LYRM7	ENSG00000186687	LYR motif containing 7	0.00190274266331585	TRUE
LYPLAL1	ENSG00000143353	lysophospholipase like 1	0.00868617065768363	TRUE
PDE12	ENSG00000174840	phosphodiesterase 12	0.0180298809988448	TRUE
HIBCH	ENSG00000198130	3-hydroxyisobutyryl-CoA hydrolase	0.00190274266331585	TRUE
SLC30A9	ENSG00000014824	solute carrier family 30 member 9	0.00254349473160642	TRUE
MTHFD1L	ENSG00000120254	methylenetetrahydrofolate dehydrogenase (NADP+ dependent) 1 like	0.0180298809988448	TRUE
HSDL2	ENSG00000119471	hydroxysteroid dehydrogenase like 2	0.00347243918689681	TRUE
TRMT10C	ENSG00000174173	tRNA methyltransferase 10C, mitochondrial RNase P subunit	0.00190274266331585	TRUE
ACOT1	ENSG00000184227	acyl-CoA thioesterase 1	0.00190274266331585	FALSE
MTDH	ENSG00000147649	metadherin	0.00190274266331585	FALSE
NDUFAF2	ENSG00000164182	NADH:ubiquinone oxidoreductase complex assembly factor 2	0.00190274266331585	TRUE
GUF1	ENSG00000151806	GUF1 homolog, GTPase	0.00190274266331585	TRUE
SERBP1	ENSG00000142864	SERPINE1 mRNA binding protein 1	0.026649527095884	FALSE
PTPMT1	ENSG00000110536	protein tyrosine phosphatase, mitochondrial 1	0.00190274266331585	TRUE
POF1B	ENSG00000124429	POF1B, actin binding protein	0.037521017578958	FALSE
SPRYD4	ENSG00000176422	SPRY domain containing 4	0.0180298809988448	TRUE
RTN4IP1	ENSG00000130347	reticulon 4 interacting protein 1	0.00578122577783046	TRUE
MRPS31	ENSG00000102738	mitochondrial ribosomal protein S31	0.0180298809988448	TRUE
AKAP1	ENSG00000121057	A-kinase anchoring protein 1	0.00868617065768363	TRUE
MRPL24	ENSG00000143314	mitochondrial ribosomal protein L24	0.0180298809988448	TRUE
LRRC59	ENSG00000108829	leucine rich repeat containing 59	0.037521017578958	FALSE
TMEM186	ENSG00000184857	transmembrane protein 186	0.0180298809988448	TRUE
MRPS24	ENSG00000062582	mitochondrial ribosomal protein S24	0.00190274266331585	TRUE
DNAJA3	ENSG00000103423	DnaJ heat shock protein family (Hsp40) member A3	0.00190274266331585	TRUE
MMAB	ENSG00000139428	methylmalonic aciduria (cobalamin deficiency) cblB type	0.00190274266331585	TRUE
TWNK	ENSG00000107815	twinkle mtDNA helicase	0.0304378708395416	TRUE
YME1L1	ENSG00000136758	YME1 like 1 ATPase	0.0180298809988448	TRUE
CDCA3	ENSG00000111665	cell division cycle associated 3	0.0180298809988448	FALSE
PHB2	ENSG00000215021	prohibitin 2	0.0256934568352408	TRUE
HSD17B10	ENSG00000072506	hydroxysteroid 17-beta dehydrogenase 10	0.00868617065768363	TRUE
MGME1	ENSG00000125871	mitochondrial genome maintenance exonuclease 1	0.00868617065768363	TRUE
TACO1	ENSG00000136463	translational activator of cytochrome c oxidase I	0.0058256971758148	TRUE
C17orf80	ENSG00000141219	chromosome 17 open reading frame 80	0.00190274266331585	FALSE
TMEM70	ENSG00000175606	transmembrane protein 70	0.00275326624918503	TRUE
TIMM21	ENSG00000075336	translocase of inner mitochondrial membrane 21	0.00347243918689681	TRUE
HINT2	ENSG00000137133	histidine triad nucleotide binding protein 2	0.0180298809988448	TRUE
MRPS26	ENSG00000125901	mitochondrial ribosomal protein S26	0.0180298809988448	TRUE
QRSL1	ENSG00000130348	glutaminyl-tRNA synthase (glutamine-hydrolyzing)-like 1	0.00868617065768363	TRUE
NUCKS1	ENSG00000069275	nuclear casein kinase and cyclin dependent kinase substrate 1	0.0477188248120847	FALSE
GHITM	ENSG00000165678	growth hormone inducible transmembrane protein	0.00190274266331585	TRUE
CARS2	ENSG00000134905	cysteinyl-tRNA synthetase 2, mitochondrial	0.0180298809988448	TRUE
GRPEL1	ENSG00000109519	GrpE like 1, mitochondrial	0.00190274266331585	TRUE
PNPLA8	ENSG00000135241	patatin like phospholipase domain containing 8	0.0333580666615445	TRUE
MRPL40	ENSG00000185608	mitochondrial ribosomal protein L40	0.00347243918689681	TRUE
IARS2	ENSG00000067704	isoleucyl-tRNA synthetase 2, mitochondrial	0.00272234144225511	TRUE
ATAD3A	ENSG00000197785	ATPase family, AAA domain containing 3A	0.037521017578958	TRUE
OCIAD1	ENSG00000109180	OCIA domain containing 1	0.00551020085723536	TRUE
FASTKD2	ENSG00000118246	FAST kinase domains 2	0.0180298809988448	TRUE
WWOX	ENSG00000186153	WW domain containing oxidoreductase	0.00224865104323769	FALSE
NDUFAF4	ENSG00000123545	NADH:ubiquinone oxidoreductase complex assembly factor 4	0.00190274266331585	TRUE
SUCLA2	ENSG00000136143	succinate-CoA ligase ADP-forming beta subunit	0.0180298809988448	TRUE
WARS2	ENSG00000116874	tryptophanyl tRNA synthetase 2, mitochondrial	0.00190274266331585	TRUE
NDUFA12	ENSG00000184752	NADH:ubiquinone oxidoreductase subunit A12	0.0364054768061971	TRUE
ATP5IF1	ENSG00000130770	ATP synthase inhibitory factor subunit 1	0.00272234144225511	TRUE
RUVBL1	ENSG00000175792	RuvB like AAA ATPase 1	0.0180298809988448	FALSE
NUDC	ENSG00000090273	nuclear distribution C, dynein complex regulator	0.00275326624918503	FALSE
EPB41L3	ENSG00000082397	erythrocyte membrane protein band 4.1 like 3	0.0180298809988448	FALSE
MRPS28	ENSG00000147586	mitochondrial ribosomal protein S28	0.0180298809988448	TRUE
POLDIP2	ENSG00000004142	DNA polymerase delta interacting protein 2	0.00868617065768363	TRUE
NDUFAF1	ENSG00000137806	NADH:ubiquinone oxidoreductase complex assembly factor 1	0.00868617065768363	TRUE
AFG3L2	ENSG00000141385	AFG3 like matrix AAA peptidase subunit 2	0.00190274266331585	TRUE
PUS1	ENSG00000177192	pseudouridylate synthase 1	0.0202914419488803	TRUE
NFS1	ENSG00000244005	NFS1, cysteine desulfurase	0.00190274266331585	TRUE
