## Supplemental Table 6 for "A dual function of TMEM70 in OXPHOS: assembly of complexes I and V"

### Sheet: top_hits_mito
Ensembl_gene_id	gene_symbol	orthologous_group_id	Differential Dollo Parsimony Score	Mito complex I or V?
ENSG00000137806	NDUFAF1	3364	6	I
ENSG00000135940	COX5B	2582	7
ENSG00000138363	ATIC	2728	7
ENSG00000099795	NDUFB7	3308	7	I
ENSG00000119431	HDHD3	1263	8
ENSG00000197157	SND1	1638	8
ENSG00000167792	NDUFV1	2080	8	I
ENSG00000178127	NDUFV2	2236	8	I
ENSG00000008405	CRY1	2311	8
ENSG00000102743	SLC25A15	2443	8
ENSG00000155957	TMBIM4	367	8
ENSG00000167315	ACAA2	5865	8
ENSG00000126953	TIMM8A	1676	9
ENSG00000150779	TIMM8B	1676	9
ENSG00000167468	GPX4	194	9
ENSG00000033050	ABCF2	2083	9
ENSG00000113593	PPWD1	2539	9
ENSG00000125741	OPA3	2654	9
ENSG00000147684	NDUFB9	3873	9	I
ENSG00000158864	NDUFS2	3924	9	I
ENSG00000173171	MTX1	4022	9
ENSG00000213619	NDUFS3	4552	9	I
ENSG00000048544	MRPS10	5279	9
ENSG00000120915	EPHX2	610	9
ENSG00000137700	SLC37A4	6111	9
ENSG00000153291	SLC25A27	6150	9
ENSG00000174374	WBSCR16	6962	9
ENSG00000144381	HSPD1	843	9
ENSG00000137944	CCBL2	903	9
ENSG00000004799	PDK4	971	9
ENSG00000005882	PDK2	971	9
ENSG00000067992	PDK3	971	9
ENSG00000152256	PDK1	971	9
ENSG00000198211	TUBB3	107	10
ENSG00000100902	PSMA6	1085	10
ENSG00000004961	HCCS	1222	10
ENSG00000084754	HADHA	1254	10
ENSG00000113790	EHHADH	1254	10
ENSG00000121897	LIAS	1409	10
ENSG00000135624	CCT7	1414	10
ENSG00000087299	L2HGDH	1421	10
ENSG00000065427	KARS	1518	10
ENSG00000106105	GARS	1528	10
ENSG00000244005	NFS1	1556	10
ENSG00000105819	PMPCB	1587	10
ENSG00000162241	SLC25A45	206	10
ENSG00000178537	SLC25A20	206	10
ENSG00000197119	SLC25A29	206	10
ENSG00000110719	TCIRG1	220	10
ENSG00000087470	DNM1L	222	10
ENSG00000138138	ATAD1	2317	10
ENSG00000136463	TACO1	2768	10
ENSG00000104980	TIMM44	2809	10
ENSG00000125445	MRPS7	2830	10
ENSG00000160072	ATAD3B	3461	10
ENSG00000197785	ATAD3A	3461	10
ENSG00000157184	CPT2	3513	10
ENSG00000143252	SDHC	3617	10
ENSG00000102910	LONP2	3838	10
ENSG00000122873	CISD1	4005	10
ENSG00000145354	CISD2	4005	10
ENSG00000014824	SLC30A9	4027	10
ENSG00000093010	COMT	4087	10
ENSG00000173726	TOMM20	4129	10
ENSG00000125779	PANK2	416	10
ENSG00000204370	SDHD	4168	10
ENSG00000115042	FAHD2A	4497	10
ENSG00000138035	PNPT1	4551	10
ENSG00000072778	ACADVL	4896	10
ENSG00000177646	ACAD9	4896	10
ENSG00000178741	COX5A	5174	10
ENSG00000205707	LYRM5	5295	10
ENSG00000175606	TMEM70	5470	10
ENSG00000134905	CARS2	561	10
ENSG00000198060	MARCH5	6324	10
ENSG00000116133	DHCR24	6555	10
ENSG00000110074	FOXRED1	6902	10
ENSG00000113407	TARS	749	10
ENSG00000143374	TARS2	749	10
ENSG00000122971	ACADS	7770	10
ENSG00000198755	RPL10A	789	10
ENSG00000143774	GUK1	793	10
ENSG00000172113	NME6	8294	10
ENSG00000154258	ABCA9	84	10
ENSG00000179869	ABCA13	84	10
ENSG00000111669	TPI1	842	10
ENSG00000112855	HARS2	912	10
ENSG00000072042	RDH11	93	10
ENSG00000160439	RDH13	93	10
ENSG00000004455	AK2	934	10
ENSG00000197912	SPG7	10064	11
ENSG00000174928	C3orf33	10077	11
ENSG00000116221	MRPL37	10212	11
ENSG00000156398	SFXN2	10252	11
ENSG00000065057	NTHL1	1034	11
ENSG00000061794	MRPS35	10415	11
ENSG00000175110	MRPS22	10647	11
ENSG00000169599	NFU1	1126	11
ENSG00000154358	OBSCN	1154	11
ENSG00000167112	TRUB2	11859	11
ENSG00000179271	GADD45GIP1	12031	11
ENSG00000136521	NDUFB5	12157	11	I
ENSG00000132313	MRPL35	12641	11
ENSG00000148175	STOM	1283	11
ENSG00000165046	LETM2	1293	11
ENSG00000168924	LETM1	1293	11
ENSG00000134240	HMGCS2	1319	11
ENSG00000160752	FDPS	1392	11
ENSG00000168393	DTYMK	1395	11
ENSG00000139637	C12orf10	1404	11
ENSG00000227794	RPS18	141785	11
ENSG00000141682	PMAIP1	141869	11
ENSG00000115286	NDUFS7	141904	11	I
ENSG00000174886	NDUFA11	142001	11	I
ENSG00000127226	MPV17L2	142392	11
ENSG00000184076	UQCR10	142828	11
ENSG00000111737	RAB35	142866	11
ENSG00000214253	FIS1	142925	11
ENSG00000128609	NDUFA5	143013	11	I
ENSG00000143811	PYCR2	143387	11
ENSG00000243147	MRPL33	143475	11
ENSG00000187581	COX8C	143493	11
ENSG00000156411	C14orf2	143505	11
ENSG00000140459	CYP11A1	14378	11
ENSG00000067829	IDH3G	1442	11
ENSG00000101365	IDH3B	1442	11
ENSG00000106541	AGR2	14648	11
ENSG00000076242	MLH1	1486	11
ENSG00000068120	COASY	1496	11
ENSG00000151413	NUBPL	1501	11
ENSG00000091483	FH	1617	11
ENSG00000104765	BNIP3L	16448	11
ENSG00000144741	SLC25A26	1661	11
ENSG00000150768	DLAT	1899	11
ENSG00000153574	RPIA	1912	11
ENSG00000100347	SAMM50	1931	11
ENSG00000136877	FPGS	1934	11
ENSG00000112294	ALDH5A1	1988	11
ENSG00000103202	NME4	20792	11
ENSG00000164366	CCDC127	20811	11
ENSG00000117592	PRDX6	2233	11
ENSG00000135631	RAB11FIP5	22847	11
ENSG00000111666	CHPT1	237	11
ENSG00000233276	GPX1	2521	11
ENSG00000112096	SOD2	266	11
ENSG00000213585	VDAC1	27105	11
ENSG00000132463	GRSF1	27111	11
ENSG00000176422	SPRYD4	27236	11
ENSG00000159685	CHCHD6	27341	11
ENSG00000204099	NEU4	27411	11
ENSG00000010256	UQCRC1	27422	11
ENSG00000065833	ME1	276	11
ENSG00000082212	ME2	276	11
ENSG00000151376	ME3	276	11
ENSG00000125166	GOT2	279	11
ENSG00000099968	BCL2L13	27953	11
ENSG00000108528	SLC25A11	282	11
ENSG00000183048	SLC25A10	282	11
ENSG00000160703	NLRX1	28299	11
ENSG00000132153	DHX30	28336	11
ENSG00000139180	NDUFA9	2998	11	I
ENSG00000110717	NDUFS8	3016	11	I
ENSG00000112304	ACOT13	3096	11
ENSG00000083720	OXCT1	3101	11
ENSG00000143627	PKLR	328	11
ENSG00000015475	BID	33626	11
ENSG00000161653	NAGS	3463	11
ENSG00000125656	CLPP	3486	11
ENSG00000163528	CHCHD4	3620	11
ENSG00000178605	GTPBP6	3717	11
ENSG00000196850	PPTC7	373	11
ENSG00000185624	P4HB	379	11
ENSG00000160785	SLC25A44	3882	11
ENSG00000181991	MRPS11	4021	11
ENSG00000131779	PEX11B	4246	11
ENSG00000175564	UCP3	4402	11
ENSG00000175567	UCP2	4402	11
ENSG00000163626	COX18	4706	11
ENSG00000105552	BCAT2	479	11
ENSG00000167863	ATP5H	4883	11	V
ENSG00000185973	TMLHE	4894	11
ENSG00000197208	SLC22A4	501	11
ENSG00000096150	RPS18	511	11
ENSG00000223367	RPS18	511	11
ENSG00000226225	RPS18	511	11
ENSG00000231500	RPS18	511	11
ENSG00000235650	RPS18	511	11
ENSG00000111696	NT5DC3	5116	11
ENSG00000168268	NT5DC2	5116	11
ENSG00000163931	TKT	520	11
ENSG00000005469	CROT	5276	11
ENSG00000128654	MTX2	5277	11
ENSG00000134419	RPS15A	533	11
ENSG00000109475	RPL34	536	11
ENSG00000137133	HINT2	568	11
ENSG00000169567	HINT1	568	11
ENSG00000143149	ALDH9A1	6118	11
ENSG00000146701	MDH2	623	11
ENSG00000222011	FAM185A	6309	11
ENSG00000132305	IMMT	6322	11
ENSG00000204564	C6orf136	6629	11
ENSG00000206487	C6orf136	6629	11
ENSG00000224120	C6orf136	6629	11
ENSG00000233164	C6orf136	6629	11
ENSG00000233641	C6orf136	6629	11
ENSG00000237012	C6orf136	6629	11
ENSG00000237100	C6orf136	6629	11
ENSG00000088179	PTPN4	6667	11
ENSG00000113643	RARS	694	11
ENSG00000146282	RARS2	694	11
ENSG00000070081	NUCB2	7003	11
ENSG00000149124	GLYAT	70856	11
ENSG00000164587	RPS14	709	11
ENSG00000198074	AKR1B10	71	11
ENSG00000181867	FTMT	71764	11
ENSG00000105701	FKBP8	7328	11
ENSG00000136010	ALDH1L2	7381	11
ENSG00000144908	ALDH1L1	7381	11
ENSG00000131055	COX4I2	74029	11
ENSG00000137274	BPHL	7408	11
ENSG00000116688	MFN2	7459	11
ENSG00000171109	MFN1	7459	11
ENSG00000127540	UQCR11	75317	11
ENSG00000160194	NDUFV3	75335	11	I
ENSG00000181240	SLC25A41	75374	11
ENSG00000088888	MAVS	75400	11
ENSG00000176340	COX8A	75746	11
ENSG00000174740	PABPC5	75794	11
ENSG00000165507	C10orf10	75983	11
ENSG00000115468	EFHD1	7605	11
ENSG00000171204	TMEM126B	76074	11
ENSG00000109390	NDUFC1	76123	11	I
ENSG00000109424	UCP1	76131	11
ENSG00000214827	MTCP1	76142	11
ENSG00000104936	DMPK	76207	11
ENSG00000214736	TOMM6	76314	11
ENSG00000166118	SPATA19	76397	11
ENSG00000224877	C17orf89	76449	11
ENSG00000116459	ATP5F1	8253	11	V
ENSG00000105220	GPI	827	11
ENSG00000198836	OPA1	8693	11
ENSG00000123453	SARDH	8756	11
ENSG00000007202	KIAA0100	8763	11
ENSG00000109919	MTCH2	8860	11
ENSG00000137409	MTCH1	8860	11
ENSG00000100596	SPTLC2	888	11
ENSG00000062582	MRPS24	9191	11
ENSG00000011295	TTC19	9305	11
ENSG00000128050	PAICS	9320	11
ENSG00000100151	PICK1	9331	11
ENSG00000130159	ECSIT	9343	11
ENSG00000154723	ATP5J	9386	11	V
ENSG00000159111	MRPL10	9413	11
ENSG00000105793	GTPBP10	9421	11
ENSG00000176410	DNAJC30	9458	11
ENSG00000115364	MRPL19	9475	11
ENSG00000072756	TRNT1	9566	11
ENSG00000168237	GLYCTK	9861	11
ENSG00000093144	ECHDC1	9895	11
