## Supplemental Table 7 for "A dual function of TMEM70 in OXPHOS: assembly of complexes I and V"

### Sheet: Sheet1
species	TMEM70	TMEM186	TMEM223	TMEM14	Complex I	Complex V
Homo sapiens	1	1	1	1	1	1
Mus musculus	1	1	1	1	1	1
Xenopus tropicalis	1	1	1	1	1	1
Takifugu rubripes	1	1	1	1	1	1
Danio rerio	1	1	1	1	1	1
Branchiostoma floridae	1	1	1	1	1	1
Ciona intestinalis	1	1	1	0	1	1
Drosophila melanogaster	1	1	1	1	1	1
Anopheles gambiae	1	1	1	1	1	1
Caenorhabditis elegans	1	0	0	0	1	1
Nematostella vectensis	1	1	1	1	1	1
Trichoplax adhaerens	1	1	1	1	1	1
Monosiga brevicollis	1	0	1	1	1	1
Encephalitozoon cuniculi	0	0	0	0	0	0
Batrachochytrium dendrobatidis	0	0	1	1	1	1
Rhizopus oryzae	1	0	1	1	1	1
Phycomyces blakesleeanus	1	0	1	1	1	1
Ustilago maydis	1	0	0	1	1	1
Cryptococcus neoformans	0	0	0	1	1	1
Schizosaccharomyces pombe	1	0	1	1	0	1
Neurospora crassa	1	0	0	1	1	1
Yarrowia lipolytica	1	0	1	1	1	1
Debaryomyces hansenii	1	0	1	1	1	1
Kluyveromyces lactis	0	0	1	1	0	1
Candida glabrata	0	0	1	1	0	1
Saccharomyces cerevisiae	0	0	1	1	0	1
Dictyostelium discoideum	0	0	1	1	1	1
Entamoeba histolytica	0	0	0	0	0	0
Cyanidioschyzon merolae	0	0	1	1	1	1
Micromonas pusilla RCC299	1	1	0	1	1	1
Ostreococcus tauri	1	1	0	1	1	1
Chlamydomonas reinhardtii	1	1	0	1	1	1
Volvox carteri	1	1	0	1	1	1
Physcomitrella patens	1	1	0	1	1	1
Selaginella moellendorffii	1	1	0	1	1	1
Arabidopsis thaliana	1	0	0	1	1	1
Oryza sativa	1	0	0	1	1	1
Phytophthora infestans	1	0	1	1	0	1
Phytophthora sojae	1	0	1	1	0	1
Phaeodactylum tricornutum	1	0	0	1	0	1
Thalassiosira pseudonana	1	0	0	1	1	1
Emiliania huxleyi	1	0	0	0	1	0
Paramecium tetraurelia				0	1	1
Tetrahymena thermophila				0	1	1
Plasmodium falciparum	0	0	0	0	0	1
Cryptosporidium parvum	0	0	0	0	0	0
Toxoplasma gondii ME49	0	0	0	1	0	1
Naegleria gruberi	0	0	1	1	1	1
Trichomonas vaginalis	0	0	0	0	0	0
Giardia intestinalis	0	0	0	0	0	0
Leishmania major	0	0	0	0	1	1
Trypanosoma brucei TREU 927	0	0	0	1	1	1
